# Transcriptome Analysis in Yeast Reveals the Externality of Position Effect

**DOI:** 10.1101/2020.04.02.021162

**Authors:** Qian Gui, Shuyun Deng, Wenjun Shi, Xiujuan Cai, Zhen-Zhen Zhou, Jian-Rong Yang, Xiaoshu Chen

**Author notes:** Correspondence should be addressed to X.C. or J.-R.Y. These authors contributed equally to this work (Qian Gui, Shuyun Deng).

## Abstract

When a gene is integrated into the chromosome, its activity depends on the genomic context. Although this phenomenon of “position effect” was widely reported, how the integration event affects the local environment, or the “externality” of position effect, remained largely unexplored, let alone the mechanism or phenotypic consequence of such externality. Here, we examined the transcriptome profiles of ∼250 *Saccharomyces cerevisiae* strains, each with *GFP* inserted into a different locus of the wild-type strain. We found that the GFP expression level and the change of expression of genes near the integration site decreases in genomic regions with high density of essential genes. This observation was found associated with H3K4me2 by further joint-analysis with public genome-wide histone modification profiles. More importantly, we found that the expression changes of neighboring genes, but not the GFP expression, exerted a significant impact on cellular growth rate. As a result, genomic loci that grant higher GFP expression immediately after the integration will have lower total yield of GFP in the long run. Our results, which were consistent with the competition for transcriptional resources among neighboring genes, revealed a previously unappreciated facet of the position effect, and highlighted its impact on the fate of genomic integration of exogenous genes, which has profound implications for biological engineering and pathology of virus integrative to host genome.
