## Supplemental Table 1 for "Transcriptome Analysis in Yeast Reveals the Externality of Position Effect"

### Sheet: Sheet1
Supplemental Table S1. High-throughput sequencing data used.
Sequence Type	Accession Number	Bases	Reference
Transcriptome	GSE142839	~1.5Gbp for each strain	This study
H3K4me1	ERR778498	200M	(1) Filleton F, Chuffart F, Nagarajan M, Bottin-Duplus H, Yvert G. The complex pattern of epigenomic variation between natural yeast strains at single-nucleosome resolution. Epigenetics Chromatin. 2015;8:26. Published 2015 Jul 31. doi:10.1186/s13072-015-0019-3
H3K4me2	SRR5284378	171M	(2) Soares LM, He PC, Chun Y, Suh H, Kim T, Buratowski S. Determinants of Histone H3K4 Methylation Patterns. Mol Cell. 2017;68(4):773–785.e6. doi:10.1016/j.molcel.2017.10.013
H3K4me3	SRR5483585	315.6M	(3) Mulla WA, Seidel CW, Zhu J, et al. Aneuploidy as a cause of impaired chromatin silencing and mating-type specification in budding yeast. Elife. 2017;6:e27991. Published 2017 Aug 25. doi:10.7554/eLife.27991
H3K36me3	SRR5085186	1600M	(4) Lee Y, Park D, Iyer VR. The ATP-dependent chromatin remodeler Chd1 is recruited by transcription elongation factors and maintains H3K4me3/H3K36me3 domains at actively transcribed and spliced genes. Nucleic Acids Res. 2017;45(12):7180–7190. doi:10.1093/nar/gkx321
H3K79me3	SRR5483586	314.1M	(3)
H3K9ac	ERR778495	200M	(1)
H3K12ac	ERR778504	200M	(1)
H3K14ac	ERR778490	200M	(1)
