## Supplemental Table 4 for "Transcriptome Analysis in Yeast Reveals the Externality of Position Effect"

### Sheet: Sheet1
Supplemental Table S4. List of qRT-PCR pirmers.
Gene.Name	Forward primer sequences (5'-3')	Reverse primer sequences (5'-3')	Amplicon size (bp)
FAR7	GAACCTCACGATACCACGGA	TTTTGGCGCTTCAACACTCC	152
GCN20	CCCTTGTAGGTGCCAATGGT	TGCAGACGTGGTCAAATCCA	158
UBP6	CTTGTCTGGCGAAGAGTCCA	TCAGGCGCAAGGTCTTCAAT	138
MIC19	ATTTACCTTTGGCACCCCCA	TCAGACGACGACAAGGATGC	142
DCV1	ATTAGAAACTGGGGGCTGGC	TTAGGACTCAGCCACCAACG	164
CMK1	CCCCTTTGGCTAATTGCGTG	CTGAAACAGGGGAGGACGTG	192
GSY1	TGGTGCTCCCTCAATCAACC	TGGACCTTTGAACAAGGCGA	166
YFR016C	CCGACAACTTCCGTAGGCTT	AAAAGCAGTCAGAAGCGGGA	145
IGD1	TTGCCAGCACGAGAACAGAT	CGAACGTAGGAGTAGCGGAC	147
FAB1	TAGTCGTATCACGGCCAAGC	TCTGGTTTCCTCGTCTTCGC	111
SAE3	GCCAACCTTAAACCGGCATC	TCCAGTCGGCAAAAATCGGT	157
YHR080C	TGCTGGACCCTTCTCGTTTC	AAGGGTCGCTTTCAGGATGG	109
LRP1	ATCGCAGGCAGAGCAAGAAA	CCCTTGAAAGTTGCTCCTGC	103
KSP1	AGGCTTCCCACCTAAAACGG	GGTTATGCAAGGCGTGGTTC	159
SAM35	GCTTGCGCTGTGTCAAAAGA	ACGGGACAGAACGAGCATTT	100
IPI1	CGAAGAAGCGAAACGCCAAA	ATGGGTTTCGTAGCGTACCG	144
NAM8	TCCAGTACGTGTGAAGCACC	TCGAGCCTAATCCATTCGCA	118
RTC3	CTCCAAGGCCCAAGTGGAAA	TTGTAGGCTTTGGTTCCGGC	144
RPF1	GGGTTGGTTTGCAAGAACTGG	CCATCTCAGGTTTATGCTCCCA	102
GAR1	CCTCTGAAACCACCACGAGA	TGGTGGTGCTTCAATGGGTC	165
RPL11A	TGGCCTTGGATTGAACTGGA	TGTCTGCCAAAGCTCAAAAC	150
PRE2	TCTGCGTTGGTTCAGGTCAA	AGCATCTCTATGGGCAGCAG	128
FHL1	GGCGTATCGGTTTGGAATGC	CGGCAACTGCAAAAGTCACA	108
COG4	TCCTCTGCAACTACGGCTTG	AGATCGGTTTCTCCACCTGC	119
ISR1	ATTTGTATGCCGTGGGGCTT	CAGCCATTGGGACTGCTGTA	134
RPN7	TGTTTCGGTTGCGTTCTTGG	GTTGTCTGGCCTGTTGGTCT	112
RPC40	GAAGCGGTGGAAACTGGTGA	TTTGAACCACAGGGCAGACA	173
DBF20	GGCCTGCTAGAAAGAGCGAA	CGCTCGTGAAAATCCTTGGG	148
MRD1	GTTTCTTTCTACCGCCCCCA	ATCAGTTGCACGGTGTCCAT	168
PIS1	TACCGCTGGCTTGATGTGTT	CACCCTCGCCCACACTTTTA	155
